# Microbiome composition and function vary with depth in the Mediterranean gorgonian *Eunicella singularis*

**DOI:** 10.1101/2025.10.17.683177

**Authors:** Mohammad Binsarhan, Lorenzo Bramanti, Béatrice Rivière, Lidia Montiel, Francisco Latorre, Javier del Campo, Pierre E. Galand, Ramiro Logares

**Author notes:** Correspondence: Mohammad Binsarhan^1,2^ and Ramiro Logares^1, 1^Institute of Marine Sciences (ICM), CSIC, Barcelona, Spain, ^2^ Marine Biology Department, Faculty of Marine Science, King Abdul-Aziz University, Jeddah, Saudi Arabia.

## Abstract

**Background:** The Gorgonian coral, *Eunicella singularis*, is one of the main components of Mediterranean marine animal forests, whose canopies play a key role in Mediterranean sublittoral ecosystems due to their capacity to provide shelter, food, and nursery ground to several species. Like other gorgonian species, *E. singularis* faces environmental threats with potential repercussions on the associated biodiversity. This photophilic octocoral, spanning the Western Mediterranean, Adriatic, and Aegean Seas at depths of 10-70m, engages in symbiosis with *Symbiodiniaceae* dinoflagellates, thereby influencing their resilience in nutrient-poor habitats. However, mesophotic populations (∼60m depth) are characterized by very low *Symbiodiniaceae* density, prompting questions regarding metabolic adaptations. The associations of corals with specific bacteria that differ from those in the surrounding seawater suggest a role in host health and physiology. In particular, in mesophotic colonies, bacteria may perform activities that Symbiodinium typically carries out in shallow colonies. Here, we applied metagenomics techniques to analyze the changes in the microbiome of *Eunicella singularis* with depth, analyzing DNA samples from shallow (12m) and mesophotic (57m) colonies in the Northwestern Mediterranean Sea.

**Results:** High-coverage metagenomes (ca. 80 Gb per sample) were generated from *E. singularis* colony samples. We observed significant changes in the relative abundance of prokaryotic and microbial eukaryotic symbionts with depth. Mesophotic samples exhibited higher levels of symbiotic prokaryotes, dominated by *Endozoicomonas* and *Bermanella*, whereas shallow samples were enriched with the symbiotic dinoflagellate *Symbiodiniaceae*. The metabolic potential of the microbiome also varied with depth. The shallow microbiome showed a prevalence of photosynthesis and carbon fixation pathways. In turn, the mesophotic microbiome exhibited a higher abundance of metabolic functions related to vitamin biosynthesis, energy metabolism, especially carbon metabolism, as well as pathways associated with carbohydrates, amino acids, and cofactors.

**Conclusions:** Our results indicate that the structure and metabolic function of the microbiome of *Eunicella singularis* change with depth. In the absence of symbiotic dinoflagellates, associated bacteria seem to use different sources of carbon, in addition to cycling nutrients and vitamins, which could influence coral health. These findings gain significance in the context of global change, as shifts in oceanic conditions may affect the coral microbiome.
