## Supplementry Tables for "Microbiome composition and function vary with depth in the Mediterranean gorgonian *Eunicella singularis*"

### Sheet: Supplementary Table. 1
Supplementary Table. 1: EukRep contigs information showing number of contigs, average contig size, and the total number of contigs in each sample for eukaryotic and prokaryotic entity.
sample	organism	number of contigs	contig average size	total contigs size	depth
12.1	eukaryotes	1812546	881.121	1597071722	Shallow 12m
12.2	eukaryotes	1812621	855.915	1551450049	Shallow 12m
12.3	eukaryotes	2022747	822.925	1664569646	Shallow 12m
12.4	eukaryotes	642335	1407.35	903988590	Shallow 12m
12.5	eukaryotes	1947239	849.573	1654322003	Shallow 12m
57.1	eukaryotes	755189	740.35	559104503	Mesophotic 57m
57.2	eukaryotes	831814	716.211	595754011	Mesophotic 57m
57.3	eukaryotes	888969	702.66	624642918	Mesophotic 57m
57.4	eukaryotes	804690	732.387	589344797	Mesophotic 57m
57.5	eukaryotes	819354	719.743	589724711	Mesophotic 57m
12.1	prokaryotes	793457	360.261	285851243	Shallow 12m
12.2	prokaryotes	750982	379.703	285150215	Shallow 12m
12.3	prokaryotes	893865	349.022	311978851	Shallow 12m
12.4	prokaryotes	117120	872.701	102210734	Shallow 12m
12.5	prokaryotes	862038	350.423	302078320	Shallow 12m
57.1	prokaryotes	340504	427.848	145683991	Mesophotic 57m
57.2	prokaryotes	380921	427.37	162794321	Mesophotic 57m
57.3	prokaryotes	395994	414.12	163989073	Mesophotic 57m
57.4	prokaryotes	378794	435.599	165002407	Mesophotic 57m
57.5	prokaryotes	372199	427.65	159170890	Mesophotic 57m

### Sheet: Supplementary Table. 2
Supplementary Table. 2: Relative abundance and taxonomic classification of rRNA mTAGs for the most abundant taxa
phylum	class	order	family	genus	12.1	12.2	12.3	12.4	12.5	57.1	57.2	57.3	57.4	57.5	57.4	57.5
Proteobacteria	Gammaproteobacteria	Oceanospirillales	Endozoicomonadaceae	Endozoicomonas	0.6161	0.7594	0.8052	0.3985	0.7206	0.961	0.9689	0.9684	0.9676	0.9592	0.9676	0.9592
Dinoflagellata	Dinophyceae	Suessiales	Symbiodiniaceae	Symbiodinium	0.3662	0.2066	0.1724	0.5906	0.2533	0.0004	0.0011	0.0022	0.0002	0.0018	0.0002	0.0018
Proteobacteria	Gammaproteobacteria	Oceanospirillales	Saccharospirillaceae	Bermanella	0.0153	0.0211	0.0185	0.0097	0.0168	0.0239	0.0229	0.0223	0.0231	0.0226	0.0231	0.0226
Proteobacteria	Gammaproteobacteria	Cellvibrionales	Spongiibacteraceae	BD1-7clade	0.0001	0	0.0005	0.0005	0.0004	0.0042	0.0058	0.0049	0.0036	0.0083	0.0036	0.0083
Proteobacteria	Alphaproteobacteria	Sphingomonadales	Sphingomonadaceae	Sphingomonas	0	0.0114	0.0025	0	0.0054	0.0084	0	0	0.0029	0.0065	0.0029	0.0065
Proteobacteria	Gammaproteobacteria	Cellvibrionales	Halieaceae	Halioglobus	0.0005	0.0008	0.0005	0.0004	0.0006	0.0006	0.0006	0.0005	0.0008	0.0007	0.0008	0.0007
Firmicutes	Bacilli	Mycoplasmatales	Mycoplasmataceae	Mycoplasma	0.0003	0.0006	0.0004	0	0.0005	0.0007	0.0004	0.0006	0.0003	0.0003	0.0003	0.0003
Firmicutes	Bacilli	Entomoplasmatales	Spiroplasmataceae	Spiroplasma	0.0014	0	0	0.0003	0.0023	0	0	0	0	0	0	0
Proteobacteria	Gammaproteobacteria	Oceanospirillales	Saccharospirillaceae	Thalassolituus	0.0001	0.0001	0	0	0	0.0003	0.0003	0.0005	0.0006	0.0006	0.0006	0.0006
Bacteroidota	Bacteroidia	Flavobacteriales	Flavobacteriaceae	Aquimarina	0	0	0	0	0.0001	0.0005	0	0.0006	0.0009	0	0.0009	0

### Sheet: Supplementary Table. 3
Supplementary Table. 3: Different Endozoicomonas spp. mTAGs showiung that only one OTU is dominance in both depths across all samples
Endozoicomonas	12.1	12.2	12.3	12.4	12.5	57.1	57.2	57.3	57.4	57.5
otu__silva_138_complink_cons_otu_160237	97.55	97.91	98.25	97.75	97.93	97.84	98.41	97.82	98.2	97.96
otu__silva_138_complink_cons_otu_2835	0.41	0.51	0.48	0.35	0.46	0.43	0.45	0.42	0.52	0.51
otu__silva_138_complink_cons_otu_168443	0.24	0.04	0.02	0.33	0.03	0.1	0.02	0.07	0.01	0.1
otu__silva_138_complink_cons_otu_198718	0.21	0.09	0.07	0.35	0.1	0.08	0.09	0.14	0.05	0.15
otu__silva_138_complink_cons_otu_116988	0.2	0.12	0.11	0.1	0.09	0.16	0.12	0.12	0.11	0.12
otu__silva_138_complink_cons_otu_154002	0.18	0.02	0.01	0.15	0.03	0.03	0.02	0.05	0.01	0.09
otu__silva_138_complink_cons_otu_33557	0.15	0.05	0.03	0.18	0.03	0.09	0.02	0.07	0.03	0.11
otu__silva_138_complink_cons_otu_223472	0.15	0.19	0.13	0.15	0.18	0.1	0.14	0.12	0.13	0.14
otu__silva_138_complink_cons_otu_176841	0.07	0.1	0.08	0.02	0.11	0.08	0.06	0.08	0.08	0.09
otu__silva_138_complink_cons_otu_176834	0.05	0.01	0.08	0.03	0.08	0.07	0.06	0.06	0.1	0.06
otu__silva_138_complink_cons_otu_217932	0.03	0.04	0.03	0.05	0.03	0.03	0.03	0.02	0.02	0.04
otu__silva_138_complink_cons_otu_48604	0.01	0.78	0.64	0.38	0.79	0.55	0.4	0.49	0.52	0.49
otu__silva_138_complink_cons_otu_176835	0.01	0.01	0.01	0	0.03	0.03	0.04	0.06	0.03	0.03
otu__silva_138_complink_cons_otu_152659	0.01	0.01	0.01	0.1	0.02	0.02	0	0.05	0	0.04
otu__silva_138_complink_cons_otu_176827	0	0.06	0.03	0.03	0	0.02	0.02	0.04	0.02	0.02

### Sheet: Supplementary Table. 4
Supplementary Table. 4: Microbial niche breadth results based on levins.Bn threshold(Bn), where the taxa above (Levins. Bn ≥ 0.55, p-value => 0.05) are considered generalists and the taxa below (Levins. Bn ≤ 0.55, p-value < 0.05) are considered specialists. The adjusted p-values (P.adj) control for multiple comparisons. P.adj < 0.05 indicates significant differences in niche breadth measures, whi…
genus	Bn	P.val	P.adj	Below.LOQ
Aquimarina	0.55	0.003	0.006	N
BD1-7clade	0.53	0.001	0.005	N
Bermanella	0.88	0.601	0.641	N
Endozoicomonas	0.88	0.641	0.641	N
Halioglobus	0.92	0.333	0.416	N
Mycoplasma	0.93	0.276	0.394	N
Sphingomonas	0.99	0.084	0.14	N
Spiroplasma	0.5	0.0003	0.002	N
Symbiodinium	0.5	0.0004	0.002	N
Thalassolituus	0.54	0.002	0.006	N

### Sheet: Supplementary Table. 5
Supplementary Table. 5: The distinct enriched KEGG pathways description found in each of Symbiodinium and prokaryotic community in shallow and mesophotic samples
Organism	ID	Description	qvalue	geneID	Count
Symbiodinium	ko00195	Photosynthesis	4.90079e-16	K02108/K02109/K02110/K02111/K02112/K02113/K02114/K02115/K02634/K02636/K02639/K02641/K02689/K02691/K02692/K02693/K02699/K02703/K02705/K02708/K02713/K02716/K02719/K02720/K08906	25
	ko00710	Carbon fixation in photosynthetic organisms	6.87598e-13	K00024/K00029/K00134/K00615/K00814/K00855/K00927/K01006/K01595/K01601/K01610/K01623/K01624/K01783/K01803/K01807/K03841	17
	ko00910	Nitrogen metabolism	0.0218816	K00265/K00266/K00362/K00459/K01673/K01674/K01725/K01915/K02575	9
Prokaryotes (Shallow)	ko00195	Photosynthesis	1.86472e-12	K02108/K02109/K02110/K02111/K02112/K02113/K02114/K02115/K02634/K02636/K02637/K02639/K02641/K02689/K02690/K02691/K02692/K02694/K02698/K02699/K02703/K02704/K02705/K02706/K02707/K02716/K02717/K02719/K02720/K08902/K08903/K08904/K08906	33
	ko00440	Phosphonate and phosphinate metabolism	0.0310539	K01841/K03430/K03823/K05306/K05780/K06162/K06164/K06165/K06166/K06167/K09459/K19670	12
Prokaryotes (Mesophotic)	ko00984	Steroid degradation	0.000116242	K01822/K03333/K05898/K15982/K16045/K16047/K16049/K16051/K18687	9
	ko00040	Pentose and glucuronate interconversions	0.00165043	K00002/K00008/K00012/K00040/K00853/K00879/K00963/K01195/K01628/K01686/K01783/K01805/K01812/K03077/K03078/K03079/K13877/K14274/K18106/K21030/K21619/K21681/K22185/K22187	24
	ko00680	Methane metabolism	0.00259156	K00018/K00024/K00058/K00121/K00123/K00600/K00625/K00830/K00831/K00850/K00918/K00925/K01007/K01070/K01079/K01595/K01623/K01624/K01689/K01834/K01895/K02203/K02446/K03396/K03841/K04041/K05979/K07812/K08691/K11212/K11532/K11645/K11779/K12234/K13788/K13831/K14083/K14941/K15633/K15634/K18277/K21071	42
	ko00907	Pinene, camphor and geraniol degradation	0.00259156	K00632/K01640/K01692/K01782/K01825/K11731/K12957/K13775/K13778/K13779	10
	ko00660	C5-Branched dibasic acid metabolism	0.00910367	K00052/K01575/K01652/K01653/K01703/K01704/K01902/K01903/K08691/K09011	10
	ko00564	Glycerophospholipid metabolism	0.0225666	K00057/K00111/K00570/K00631/K00655/K00901/K00980/K00981/K00995/K01048/K01058/K01095/K01115/K01126/K01613/K03735/K03736/K05939/K06131/K06900/K08591/K08744/K13622/K17103/K17717	25

### Sheet: Supplementary Table. 6
Supplementary Table. 6: Description of the shared KEGG pathways between the prokaryotic communities that showed variation in gene abundce acroos depths.
Cycle	Pathway	KO
Central metabolism	Gluconeogenesis, oxaloacetate => fructose-6P	K02446/K01689/K11645/K03841/K01834/K01596/K01610/K15633/K01623/K15635/K00927/K00150/K00134/K01624/K01803/K11532/K04041
Central metabolism	Glycolysis (Embden-Meyerhof pathway), glucose => pyruvate	K00134/K01689/K00150/K00927/K00873/K00844/K01624/K00845/K00886/K01810/K01803/K00850/K15635/K15633/K01834/K01623/K11645
Oxidative phosphorylation	Cytochrome c oxidase, cbb3-type	K00404/K00405/K00407/K00406
Oxidative phosphorylation	Cytochrome c oxidase, prokaryotes	K02274/K02275/K02276/K02277
Oxidative phosphorylation	NADH-quinone oxidoreductase	K00341/K00343/K00339/K00335/K00334/K00338/K00340/K00330/K00337/K00333/K00342/K00332/K00336/K00331
Secretion system	Sec-SRP	K03076/K03210/K03071/K03110/K03217/K03075/K03073/K03072/K03070/K03106/K03074/K12257
Secretion system	Twin arginine targeting	K03118/K03116/K03117
Secretion system	Type II Secretion	K02458/K02461/K02454/K02452/K02456/K02459/K02462/K02460/K02457/K02455/K02453
Secretion system	Type III Secretion	K03219/K03226/K03230/K03221/K03227/K04058/K03225/K03224/K03228/K03229/K03223/K04056/K03222

### Sheet: Supplementary Table. 7
Supplementary Table. 7: Description of the shared KO's abundance between the Symbiodinium and prokaryotic communities that showed significant variation in gene abundce acroos depths.
Description	gene	adj.P.Val	Symbiodinium					Prokaryotes (Shallow)					Prokaryotes (Mesophotic)
			12.1	12.2	12.3	12.4	12.5	12.1	12.2	12.3	12.4	12.5	57.1	57.2	57.3	57.4	57.5
Amino sugar and nucleotide sugar metabolism	K08678	0.00368337	0.874294	0.336739	0.718495	0.869588	0.765788	261.234	286.231	255.868	226.625	235.091	340.682	311.064	334.329	334.655	308.625
Carbon fixation in photosynthetic organisms	K01601	0.00349773	264.066	140.001	225.352	396.819	292.232	428.184	221.277	365.353	640.559	480.669	0.411453	0.267561	0.248606	0.4994	0.27723
Carbon fixation pathways in prokaryotes	K01007	0.00386859	195.511	109.054	173.388	307.896	228.409	249.056	138.632	226.104	374.065	294.539	25.9279	82.1021	25.4437	64.7742	28.0329
Carbon metabolism	K00232	0.00852312	5.13214	2.01017	3.39422	5.53979	5.25792	219.483	229.915	199.255	171.055	188.968	260.101	242.023	251.283	251.194	259.34
Cysteine and methionine metabolism	K00558	0.00349773	1636.77	879.943	1399.6	2462.52	1861.24	516.255	348.323	539.06	698.98	647.552	126.855	406.381	126.6	312.463	147.356
Cysteine and methionine metabolism	K17398	0.00349773	742.733	446.601	657.426	1151.64	839.041	160.435	96.7169	140.018	241.384	187.425	0.029992	0.004631	0.040896	0.031208	0.051082
Glutathione metabolism	K00681	0.00603687	1.33196	0.604603	1.21548	1.9549	1.70868	355.783	410.419	361.004	294.319	345.778	463.341	424.244	445.395	469.274	495.376
Starch and sucrose metabolism	K01179	0.00349773	501.267	254.781	420.558	333.651	540.482	95.3912	95.5515	66.1109	60.7849	90.5995	134.798	86.7424	110.235	93.2092	110.145

### Sheet: Supplementary Table. 8
Supplementary Table. 8: 15 De-replicated MAGs GDBT taxonomic classification, completeness, quality information, and abundace in each sample in Reads Per Kilobase per Million mapped reads (RPKM)
Genome	classification					Genome inforamtion				Mapped Reads Abundance (Reads Per Kilobase of genome and gigabase of metagenome; RPKM)
	phylum	class	order	family	genus	completeness	GC	genome size	N50	12.1.RPKM	12.2.RPKM	12.3.RPKM	12.4.RPKM	12.5.RPKM	57.1.RPKM	57.2.RPKM	57.3.RPKM	57.4.RPKM	57.5.RPKM
MAG.2	Firmicutes	Bacilli	Mycoplasmatales	Mycoplasmataceae	Mycoplasmataceae	96.61	0.244	640089	231400	0.00141352	0.00623904	0.00454904	161.484	0.0886334	0.000311341	0.000226338	0.00028094	0	0.000740555
MAG.309811	GCA-001730085	GCA-001730085	GCA-001730085	GCA-001730086	GCA-001730087	95.85	0.31	1920058	53933	2.4611	0.00819728	0.00120882	3.9415	0.010476	0.00131469	0.000289242	1.34899	0.000325716	0.000658342
MAG.13	Firmicutes	Bacilli	Mycoplasmatales	Metamycoplasmataceae	DT-68	66.28	0.322	940850	5261	18.6652	7.625	5.02461	8.00398	6.96361	8.22899	3.98895	11.5338	5.04602	9.56388
MAG.332111	Cyanobacteria	Cyanobacteria	Phormidesmiales	Phormidesmiaceae	SIO4C1	95.18	0.51	5919946	37874	5.92797	5.95227e-05	0.000114055	0	0	4.48846e-05	0	0	0	3.55875e-05
MAG.25993	Proteobacteria	Gammaproteobacteria	Pseudomonadales	Endozoicomonadaceae	Endozoicomonadaceae	90.55	0.3	2547593	3913	273.317	335.751	344.668	193.105	319.282	359.912	379.658	371.984	377	358.219
MAG.8	Firmicutes	Bacilli	Mycoplasmatales	UBA3375	UBA3376	91.76	0.288	551729	11975	0	0	0	0	0.000169964	0	0	0	0.000377839	2.5116
MAG.16	Firmicutes	Bacilli	Mycoplasmatales	VBWQ01	Spiroplasma_D	81.04	0.238	1068866	6516	1.23559	0	0	0.192399	2.36741	0	0	0	0	0
MAG.12	Proteobacteria	Gammaproteobacteria	Pseudomonadales	DT-91	DT-91	97.83	0.404	4135921	25626	0.0938729	0.0458506	0.151202	0.520107	0.203842	2.67521	3.69282	3.09866	2.43991	4.71254
MAG.15	Spirochaetota	Spirochaetia	WTKD01	WTKD02	WTKD03	82.8	0.313	1800028	9038	0.400219	0.118695	0.125261	0.866234	0.0662659	0.162784	0.728652	1.30562	0.0957475	0.136147
MAG.10	Firmicutes	Bacilli	Mycoplasmatales	MT37	Spiroplasma_C	71.92	0.27	442759	38731	11.4382	8.50887	4.3298	10.9271	5.3404	10.6013	4.25105	11.2946	9.90376	16.1025
MAG.22	Proteobacteria	Alphaproteobacteria	Sphingomonadales	Sphingomonadaceae	Sphingomonas	99.65	0.675	3884718	315802	0.0317272	14.6528	3.49552	0.0224661	9.05424	12.9191	0.0459649	0.0510125	4.35985	10.5646
MAG.220783	Proteobacteria	Alphaproteobacteria	Alphaproteobacteria	Alphaproteobacteria	Alphaproteobacteria	70.8	0.37	1124719	2327	0.00509485	0.00851124	0.00701631	0.00600195	0.00796236	0.00720561	0.00343497	0.0136702	0.00713591	1.62963
MAG.14	Firmicutes	Bacilli	Mycoplasmatales	Metamycoplasmataceae	Metamycoplasmataceae	88.53	0.213	710164	10028	0	0.851698	2.94321	0.00152768	6.02946	5.59461	5.60652	12.3567	2.48456	1.0343
MAG.302726	Bacteroidota	Bacteroidia	Flavobacteriales	Ichthyobacteriaceae	Ichthyobacteriaceae	69.46	0.4	1421504	2561	0.280623	0.047181	0.0489238	0.00381604	0.0340726	0.126595	0.707174	0.110691	0.0018148	0.00944815
MAG.17	Proteobacteria	Gammaproteobacteria	Pseudomonadales	Endozoicomonadaceae	Endozoicomonas	94.44	0.459	3805921	16936	1.19705	0.372423	0.31064	1.61424	0.328388	0.632411	0.281544	1.14112	0.13269	1.09292

### Sheet: Supplementary Table. 9
Supplementary Table. 9: KO's list found in different MAGs related to different metabolic functions of the microbiome
Genome	Pathway	KO
MAG.12	Biotin biosynthesis	K00652/K00833/K01012/K01935
MAG.17	Biotin biosynthesis	K00652/K00833/K01012/K01935
MAG.22	Biotin biosynthesis	K00652/K00833/K01012/K01935
MAG.25993	Biotin biosynthesis	K00833/K01012/K01935
MAG.302726	Biotin biosynthesis	K00652/K00833/K01012/K01935
MAG.309811	Biotin biosynthesis	K00652/K00833/K01012/K01935
MAG.332111	Biotin biosynthesis	K00652/K01012
MAG.12	Cobalamin biosynthesis	K00768/K02225/K02226/K02227/K02231/K02232/K02233/K19221
MAG.332111	Cobalamin biosynthesis	K00798/K02226/K02227/K02231/K02232/K02233/K19221
MAG.12	Cytochrome c oxidase, cbb3-type	K00404/K00405/K00406
MAG.17	Cytochrome c oxidase, cbb3-type	K00404/K00405/K00406/K00407
MAG.25993	Cytochrome c oxidase, cbb3-type	K00404/K00405/K00406
MAG.12	Cytochrome c oxidase, prokaryotes	K02274/K02275/K02276
MAG.17	Cytochrome c oxidase, prokaryotes	K02274/K02275/K02276
MAG.22	Cytochrome c oxidase, prokaryotes	K02274/K02275/K02276
MAG.25993	Cytochrome c oxidase, prokaryotes	K02275
MAG.302726	Cytochrome c oxidase, prokaryotes	K02275
MAG.309811	Cytochrome c oxidase, prokaryotes	K02274/K02275/K02276
MAG.332111	Cytochrome c oxidase, prokaryotes	K02274/K02275/K02276
MAG.10	Gluconeogenesis	K00134/K00927
MAG.12	Gluconeogenesis	K00134/K00927/K01624/K01689/K01803/K15633/K01610
MAG.13	Gluconeogenesis	K01624
MAG.14	Gluconeogenesis	K00134/K00927/K01624/K01689/K01803/K15633
MAG.15	Gluconeogenesis	K01624/K01689/K01834
MAG.16	Gluconeogenesis	K01624/K01689/K15633/K00134
MAG.17	Gluconeogenesis	K00134/K00927/K01624/K01689/K01803/K15633/K01610/K02446/K04041
MAG.2	Gluconeogenesis	K00134/K00927/K01624/K01689/K01803/K15633
MAG.22	Gluconeogenesis	K00134/K00927/K01623/K01689/K01803/K01834/K01610/K03841/K11532
MAG.220783	Gluconeogenesis	K00134/K00927/K01689/K01803/K15633
MAG.25993	Gluconeogenesis	K01624/K01689/K01803/K15633/K00927/K01610
MAG.302726	Gluconeogenesis	K01624/K01689/K01803/K15633/K00134/K01610/K03841
MAG.309811	Gluconeogenesis	K00134/K00927/K01624/K01689/K01803/K01834/K15635/K01596
MAG.332111	Gluconeogenesis	K00134/K00150/K00927/K01624/K01689/K01803/K11645/K15633/K01610/K03841/K11532
MAG.8	Gluconeogenesis	K01624/K01689/K01803/K00927
MAG.10	Glycolysis	K00134/K00927
MAG.12	Glycolysis	K00134/K00873/K00927/K01624/K01689/K01803/K01810/K15633
MAG.13	Glycolysis	K01624
MAG.14	Glycolysis	K00134/K00850/K00873/K00927/K01624/K01689/K01803/K01810/K15633
MAG.15	Glycolysis	K00845/K00873/K01624/K01689/K01810/K01834
MAG.16	Glycolysis	K00850/K00873/K01624/K01689/K01810/K15633/K00134
MAG.17	Glycolysis	K00134/K00850/K00873/K00927/K01624/K01689/K01803/K01810/K15633
MAG.2	Glycolysis	K00134/K00845/K00850/K00873/K00927/K01624/K01689/K01803/K01810/K15633
MAG.22	Glycolysis	K00134/K00845/K00873/K00927/K01623/K01689/K01803/K01810/K01834
MAG.220783	Glycolysis	K00134/K00927/K01689/K01803/K15633
MAG.25993	Glycolysis	K00850/K01624/K01689/K01803/K01810/K15633/K00927
MAG.302726	Glycolysis	K00873/K01624/K01689/K01803/K15633/K00134
MAG.309811	Glycolysis	K00134/K00845/K00850/K00873/K00927/K01624/K01689/K01803/K01810/K01834/K15635
MAG.332111	Glycolysis	K00134/K00150/K00845/K00873/K00886/K00927/K01624/K01689/K01803/K01810/K11645/K15633
MAG.8	Glycolysis	K00850/K00873/K01624/K01689/K01803/K01810/K00927
MAG.17	Menaquinone biosynthesis	K01661/K01911/K02548/K02549/K02551/K02552/K03183/K08680/K19222
MAG.302726	Menaquinone biosynthesis	K01661/K01911/K02548/K03183
MAG.309811	Menaquinone biosynthesis	K01661/K01911/K02548/K02549/K02551/K02552/K03183/K08680/K12073
MAG.332111	Menaquinone biosynthesis	K01661/K01911/K02548/K02549/K02551/K02552/K03183/K08680/K12073
MAG.22	NADH-quinone oxidoreductase	K00330/K00332/K00333/K00334/K00335/K00336/K00337/K00338/K00339/K00340/K00341/K00342/K00343
MAG.12	Pantothenate biosynthesis	K00077/K00606/K00826/K01579/K01918
MAG.17	Pantothenate biosynthesis	K00077/K00606/K00826/K01918
MAG.22	Pantothenate biosynthesis	K00606/K00826/K01918
MAG.309811	Pantothenate biosynthesis	K00606/K00826/K01579/K01918
MAG.332111	Photosystem II (psbABCDEF)	K02703/K02704/K02707/K02708
MAG.12	Pyridoxal biosynthesis	K00097/K00275/K00831/K03472/K03473/K03474
MAG.15	Pyridoxal biosynthesis	K00097/K00275/K00831
MAG.17	Pyridoxal biosynthesis	K00097/K00275/K00831/K03472/K03473/K03474
MAG.22	Pyridoxal biosynthesis	K00097/K00275/K00831/K03474
MAG.25993	Pyridoxal biosynthesis	K00097/K00275/K00831/K03472
MAG.302726	Pyridoxal biosynthesis	K00097/K00275/K00831/K03474
MAG.309811	Pyridoxal biosynthesis	K00097/K00275/K00831/K03474
MAG.332111	Pyridoxal biosynthesis	K00097/K00275/K03474
MAG.12	Sec-SRP	K03070/K03072/K03073/K03074/K03075/K03076/K03110/K03210/K03217
MAG.13	Sec-SRP	K03070/K03075/K03110/K03217
MAG.14	Sec-SRP	K03070/K03075/K03076/K03110/K03217/K12257
MAG.15	Sec-SRP	K03070/K03072/K03073/K03074/K03076/K03110/K03210/K03217
MAG.17	Sec-SRP	K03070/K03072/K03073/K03074/K03075/K03076/K03110/K03210/K03217
MAG.2	Sec-SRP	K03070/K03075/K03076/K03110/K03217
MAG.22	Sec-SRP	K03070/K03072/K03073/K03074/K03075/K03076/K03110/K03210/K03217
MAG.25993	Sec-SRP	K03070/K03073/K03075/K03076/K03110/K03210/K03217
MAG.302726	Sec-SRP	K03070/K03075/K03110/K12257
MAG.309811	Sec-SRP	K03070/K03072/K03074/K03076/K03110/K03210/K03217
MAG.332111	Sec-SRP	K03070/K03072/K03073/K03074/K03075/K03076/K03110/K03217
MAG.8	Sec-SRP	K03070/K03076/K03110/K12257
MAG.12	Succinate	K01610/K00024/K01676/K01679/K01595
MAG.15	Succinate	K00024/K01679
MAG.17	Succinate	K01610/K00024/K00244/K00245/K01676/K01679/K00247
MAG.22	Succinate	K01610/K00024/K01676/K01679/K01595
MAG.220783	Succinate	K00024
MAG.25993	Succinate	K01610/K00024
MAG.302726	Succinate	K01610/K00024/K01679
MAG.309811	Succinate	K01596/K00024/K01676/K01595
MAG.332111	Succinate	K01610/K00024/K01595
MAG.12	Twin arginine targeting	K03116/K03118
MAG.17	Twin arginine targeting	K03116/K03118
MAG.22	Twin arginine targeting	K03116/K03118
MAG.220783	Twin arginine targeting	K03118
MAG.25993	Twin arginine targeting	K03116/K03118
MAG.302726	Twin arginine targeting	K03116
MAG.309811	Twin arginine targeting	K03118
MAG.332111	Twin arginine targeting	K03116/K03118
MAG.12	Type II Secretion	K02452/K02453/K02454/K02455/K02456/K02457/K02460/K02462
MAG.17	Type II Secretion	K02452/K02453/K02454/K02455/K02456/K02457/K02458/K02459/K02460/K02461
MAG.22	Type II Secretion	K02452/K02453/K02454/K02455/K02456/K02457/K02458/K02460/K02461/K02462
MAG.17	Type III Secretion	K03219/K03222/K03224/K03226/K03227/K03228/K03229/K03230
MAG.25993	Type III Secretion	K03219/K03222/K03224/K03226/K03227/K03228/K03229/K03230
